# Combination of in vitro and ex vivo infection models highlights the role of NAD-dependent ADP-ribosylation in Influenza A virus infection

**DOI:** 10.1101/2025.10.14.682270

**Authors:** Florentine Jacolin, Anne Aublin-Gex, Manon Vellet, Didier Décimo, Maxime Lepetit, Titouan Denecheau, Lola Canus, Eva Ogire, Adeline Cezard, Clémence Jacquemin, Garance Potelet, Severine Croze, Joel Lachuer, Vincent Lotteau, Olivier Diaz, Guillaume Marcy, Pierre-Olivier Vidalain, Mustapha Si-Tahar, Cyrille Mathieu, Laure Perrin-Cocon

## Abstract

Influenza A viruses (IAV) remain a major public health concern, causing an estimated 650 000 deaths annually. Although vaccines are available, vaccination coverage is limited and must be repeated annually due to the genetic variability of these viruses. Furthermore, although direct acting antivirals are available, they must be administered as early as possible after infection to be effective. In this context, understanding the metabolic alterations associated with the replication and pathogenesis of IAV could contribute to the development of treatments that promote virus clearance and patient recovery. In this study, we identified the intracellular level of nicotinamide adenine dinucleotide (NAD) as a key factor in the replication of IAV. The depletion of NAD using nicotinamide phosphoribosyltransferase (NAMPT) inhibitors or the administration of the antimetabolite 6-aminonicotinamide (6-AN) suppressed IAV replication both *in vitro* and *ex vivo*. Using a model of infected murine organotypic lung cultures (mOLCs) combined with untargeted metabolomic profiling and spatial transcriptomic analyses, our research also revealed that IAV-infection decreased NAD^+^ levels in mOLCs, while PARPs, a group of NAD^+^-consuming enzymes, were upregulated. Pharmacological inhibition of the mono-ADP-ribosyl transferase (mono-ART) activity of PARPs restricted IAV infection *ex vivo*, suggesting that NAD^+^ sustains the proviral activity of these enzymes. Overall, our study identifies NAD metabolism as a central regulator of IAV infection and highlights NAMPT and PARP mono-ART activities as promising antiviral targets.

**Significance Statement:** Viruses are intracellular parasites that rely on the host cellular metabolism for their replication. Our results demonstrate that Influenza A virus (IAV) replication depends on NAD availability, an enzyme cofactor essential for redox metabolic reactions and a substrate for NAD^+^-consuming enzymes. Using a novel *ex vivo* infection model of adult mouse lung tissue, we found that IAV infection leads to increased expression of NAD^+^-consuming PARP enzymes and NAD^+^ depletion. Inhibitors of NAD biosynthesis and of the mono-ADP-ribosyl transferase activity of PARPs restrict viral replication and the production of infectious particles. These findings highlight a proviral role for PARP activity and identify NAMPT and PARP inhibitors as potential host-directed antivirals against IAV.
