## Supplementary material for "Combination of in vitro and ex vivo infection models highlights the role of NAD-dependent ADP-ribosylation in Influenza A virus infection": Dataset S1

### Sheet: Feuil1
Gene name	log2(FC) Exp1	log2(FC) Exp2	log2(FC) Exp3
Isg15	3.4828	2.70264	3.41232
Cxcl10	3.25368	2.62815	3.45812
Ifi44	3.24856	2.30958	3.17991
Ifit3	3.24283	2.81856	3.30126
Ifit3b	3.20886	2.32871	3.30858
Ifit2	3.11613	2.44576	3.2036
Ifit1	2.97729	3.29058	3.33803
Gbp3	2.93234	1.8378	2.81392
Irf7	2.91541	2.42538	3.14248
Zbp1	2.74965	1.99945	2.93847
Rsad2	2.69626	2.36682	2.87613
Usp18	2.64703	2.21264	2.77301
Cmpk2	2.59278	2.44122	3.17992
Phf11d	2.51499	2.00121	2.97218
Iigp1	2.48749	1.65202	2.17885
Oasl2	2.38732	2.26375	2.85426
Trim30d	2.31818	2.00546	2.28625
Herc6	2.23579	1.97197	2.37341
Stat1	2.22716	1.65654	1.98704
Gbp2	2.20247	1.40468	2.38533
Ifi203	2.14481	2.04761	2.52493
Trim30a	2.1323	1.85092	2.22173
Gbp7	2.13163	1.41035	2.10297
Irgm1	2.06517	1.72647	2.15311
Mndal	2.04723	1.88036	2.065
Cfb	1.99663	1.1121	1.89628
M1	1.99622	2.57425	3.61809
Irgm2	1.98175	1.47268	2.08645
Mx2	1.98128	2.24873	2.86152
Ddx60	1.88958	1.73752	2.5279
Xaf1	1.83788	1.83507	2.03783
Parp12	1.81172	1.53098	1.88746
Lgals9	1.78505	1.50212	1.6568
Gbp9	1.74829	1.06049	1.64516
Lgals3bp	1.74008	1.40058	1.61476
Rnf213	1.71355	1.90229	2.65392
Parp14	1.70052	1.56098	2.06946
Gm28177	1.69451	1.23981	2.06992
Sp100	1.65045	1.73307	2.0771
Dtx3l	1.60633	1.19555	2.09296
Parp9	1.60383	1.58388	2.0932
Trim12a	1.5948	1.40769	1.87764
Ifih1	1.57725	1.5146	1.97561
Eif2ak2	1.54492	1.51699	1.83276
Stat2	1.53248	1.49302	1.86115
Ifitm3	1.51157	0.962788	1.37396
Znfx1	1.49369	1.55983	1.82906
Tor3a	1.43725	1.65727	1.47172
Samd9l	1.42786	1.39027	1.48723
PB2	1.365	2.14757	3.05326
Slfn5	1.2743	1.20744	1.35292
Trafd1	1.24877	1.36028	1.48282
Helz2	1.21664	1.30537	1.55314
Rigi	1.21347	1.33685	1.79841
Cp	1.17902	0.264337	0.398212
Adar	1.13767	1.21045	1.176
Ly6e	1.1347	1.113	0.969179
Cd274	1.07534	1.11157	1.31713
Trim25	1.06545	1.18497	1.23537
Tapbp	1.04368	1.14846	1.1799
B2m	0.955329	0.768173	0.981983
Tdrd7	0.839149	0.96636	1.1216
Agrn	0.777667	0.88399	0.955623
Samhd1	0.754606	0.796199	0.840177
Itm2b	0.742196	0.523103	0.371654
Tor1aip2	0.725419	0.708141	0.793131
Dcp2	0.671652	0.773316	0.91476
Zc3hav1	0.652939	0.988611	0.80458
Trim56	0.636047	0.689975	0.798481
Nampt	0.634355	0.822256	0.594865
Usp25	0.628994	0.724106	0.569239
H2-D1	0.621365	0.606029	0.612939
H2-K1	0.610245	0.588453	0.643946
Xdh	0.599579	0.597863	0.418619
Fth1	0.561977	0.116785	0.305259
Serping1	0.531973	0.262244	0.424054
Cd47	0.514997	0.470173	0.443785
Ankfy1	0.497015	0.439099	0.578455
Npc2	0.496283	0.705416	0.510851
Tmsb10	0.456809	0.285654	0.602065
H3f3b	0.386009	0.480367	0.384796
Col3a1	0.28411	-0.20085	-0.162459
Clic4	0.281273	0.532783	0.423986
Gm72623	0.0613686	0.0864388	0.216006
Malat1	0.0413455	0.237683	-0.0428965
Neat1	-0.0625667	-0.066844	-0.433129
Tmsb4x	-0.0688193	-0.147596	0.218627
Gm75556	-0.130347	-0.100525	0.196424
Phldb2	-0.228196	-0.140057	-0.252962
Sftpa1	-0.312263	-0.549967	-0.35945
Fn1	-0.314507	-0.337126	-0.604133
Sftpb	-0.383421	-0.305042	-0.452748
Ahnak	-0.409365	-0.217067	-0.226419
Tnc	-0.424268	-0.723649	0.246031
Slc34a2	-0.461391	-0.429831	-0.873466
Sftpc	-0.493435	0.443781	-0.792026
Serpine1	-0.524948	0.149018	0.36278
Scd1	-0.589097	0.410714	-0.374151
Ero1a	-0.942044	0.909449	-0.256377
